# Brain-wide Correspondence Between Neuronal Epigenomics and Long-Distance Projections

**DOI:** 10.1101/2023.05.01.538832

**Authors:** Jingtian Zhou, Zhuzhu Zhang, May Wu, Hanqing Liu, Yan Pang, Anna Bartlett, Angeline Rivkin, Will N. Lagos, Elora Williams, Cheng-Ta Lee, Paula Assakura Miyazaki, Andrew Aldridge, Qiurui Zeng, J.L. Angelo Salinda, Naomi Claffey, Michelle Liem, Conor Fitzpatrick, Lara Boggeman, Zizhen Yao, Kimberly A. Smith, Bosiljka Tasic, Jordan Altshul, Mia A. Kenworthy, Cynthia Valadon, Joseph R. Nery, Rosa G. Castanon, Neelakshi S. Patne, Minh Vu, Mohammad Rashid, Matthew Jacobs, Tony Ito, Julia Osteen, Nora Emerson, Jasper Lee, Silvia Cho, Jon Rink, Hsiang-Hsuan Huang, António Pinto-Duartec, Bertha Dominguez, Jared B. Smith, Carolyn O’Connor, Hongkui Zeng, Kuo-Fen Lee, Eran A. Mukamel, Xin Jin, M. Margarita Behrens, Joseph R. Ecker, Edward M. Callaway

**Author notes:** These authors contributed equally (Jingtian Zhou, Zhuzhu Zhang).

## Abstract

Single-cell genetic and epigenetic analyses parse the brain’s billions of neurons into thousands of “cell-type” clusters, each residing in different brain structures. Many of these cell types mediate their unique functions by virtue of targeted long-distance axonal projections to allow interactions between specific cell types. Here we have used Epi-Retro-Seq to link single cell epigenomes and associated cell types to their long-distance projections for 33,034 neurons dissected from 32 different source regions projecting to 24 different targets (225 source →target combinations) across the whole mouse brain. We highlight uses of this large data set for interrogating both overarching principles relating projection cell types to their transcriptomic and epigenomic properties and for addressing and developing specific hypotheses about cell types and connections as they relate to genetics. We provide an overall synthesis of the data set with 926 statistical comparisons of the discriminability of neurons projecting to each target for every dissected source region. We integrate this dataset into the larger, annotated BICCN cell type atlas composed of millions of neurons to link projection cell types to consensus clusters. Integration with spatial transcriptomic data further assigns projection-enriched clusters to much smaller source regions than afforded by the original dissections. We exemplify these capabilities by presenting in-depth analyses of neurons with identified projections from the hypothalamus, thalamus, hindbrain, amygdala, and midbrain to provide new insights into the properties of those cell types, including differentially expressed genes, their associated cis-regulatory elements and transcription factor binding motifs, and neurotransmitter usage.
