## Supplementary Table 1 for "Brain-wide Correspondence Between Neuronal Epigenomics and Long-Distance Projections"

### Sheet: Target_Injection
Supplementary Table 1. Injection cordinates and conditions
Injection_Location	Coordinates (Bregma - AP, ML, DV)	Virus	Injection_Condition
PFC	1.85, +/-0.5, 3 depths 2 & 2.5 & 3	AAV-Retro.EF1a.Cre (1.39E13 GC/mL)	Iontophoresis (5 mA for 10 min each location)
MOp	1.5, +/-1.75, 2 depths 1.3 & 1.6	AAV-Retro.EF1a.Cre (1E13 GC/ml)	100 nL each depth
SSp	-0.34, +/-3.0, 2 depths 1.6 & 2.1	AAV-Retro.EF1a.Cre (7.2E12 GC/ml)	100 nL each depth
ACA	0.5, +/-0.5, 1.6 & 2.1	AAV-Retro.EF1a.Cre (7.2E12 GC/ml)	100 nL each depth
AI	2 AP locations (1.0, +/-3.3, -3.9) & (1.5, +/-3.0, -3.8)	AAV-Retro.EF1a.Cre (1.39E13 GC/ml)	Iontophoresis (5 mA for 5 min each location)
AUDp	2 locations (-2.54, +/-4, -2.3) & (-3.16, +/-4, -2.5)	AAV-Retro.EF1a.Cre (1.39E13 GC/mL)	50-70nL each location
RSP	2 locations (-1.5, +/-0.4, 0.65) & (-2.5, +/-0.4, 0.7)	AAV-Retro.EF1a.Cre (1.39E13 GC/mL)	100 nL each location
PTLp	-2.2, +/-1.8, 0.3 & 0.6	AAV-Retro.EF1a.Cre (1.39E13 GC/mL)	150 nL each depth
VISp	-3.2 , +/-2.65, 2 depths 1.0 & 1.3	AAV-Retro.EF1a.Cre (1E13 GC/ml)	100 nL each depth
ENT	2 AP locations (-3.0, +/-4.2, 5.2) & (-4.0, +/-4.2, 2 depths 4.2 & 5.0)	AAV-Retro.EF1a.Cre (1.39E13 GC/mL)	Iontophoresis (5 mA for 5 min each location)
HPF	3 AP locations (-1.7, +/-1.2, -1.5) & (-2.3, +/-1.75, -1.75) & (-2.8, +/-3.0, -3.0)	AAV-Retro.EF1a.Cre (1.39E13 GC/mL)	50-70nL each location
MOB	2 AP locations (5.5, +/-0.75, 2 depths 2.0 & 2.3) & (5.0, +/-1.0, 2 depths 2.0 & 2.4)	AAV-Retro.EF1a.Cre (1.39E13 GC/mL)	150 nL each location
PIR	2 AP locations (0.0, +/-3.0, 2 depths 5.4 & 5.9) & (-1.0, +/-3.5, 2 depths 5.7 & 6.2)	AAV-Retro.EF1a.Cre (1.39E13 GC/mL)	Iontophoresis (5 mA for 5 min each location)
AMY	-2, +/-3.0, 5.5 & 6.0	AAV-Retro.EF1a.Cre (1.39E13 GC/mL)	Iontophoresis (5 mA for 5 min each location)
STR	0.6, +/-2.0, 3.3	AAV-Retro.EF1a.Cre (1E13 GC/ml)	300 nL
PAL	-0.5, +/-2.0, 3.8	AAV-Retro.EF1a.Cre (1.35 E13 GC/mL)	100 nL
TH	-1.1, +/-1.2, 3.6	AAV-Retro.EF1a.Cre (1E13 GC/ml)	100 nL
HY	3 AP locations (-2, +/-0.7, 5.8) & (-1.25, +/-0.7, 6) & (-0.5, +/-0.7, 5.6)	AAV-Retro.EF1a.Cre (1.39E13 GC/ml)	Iontophoresis (5 mA for 5 min each location)
SC	-4, +/- 1.25, 2.3	AAV-Retro.EF1a.Cre (1E13 GC/ml)	200 nL
VTA+SN	-3.28, +/-1.25, 4.4	AAV-Retro.EF1a.Cre (8.35E12 GC/ml)	400 nL
P	-3.6, +/-0.6, 6.0	AAV-Retro.EF1a.Cre (1E13 GC/ml)	200 nL
MY	-6.1 , +/-1.6, 4.3	AAV-Retro.EF1a.Cre (2.53E12 GC/ml)	150 nL
CBN	3 ML locations (-6.25, +/-1.0, 3.0) & (-6.25, +/-1.75, 3.0) & (-6.25, +/-2.5, 3.3)	AAV-Retro.EF1a.Cre (1.35 E13 GC/mL)	Iontophoresis (5 mA for 10 min each location)
CBX	-6.0, +/-1.8, 1.5	AAV-Retro.EF1a.Cre (1.35 E13 GC/mL)	200 nL
