## Supplementary Table 4 for "Brain-wide Correspondence Between Neuronal Epigenomics and Long-Distance Projections"

### Sheet: Sheet1
Supplementary Table 4. Comparisons of injection coordinates to retrogradely label thalamic projection neurons for Epi-Retro-Seq vs. Retro-Seq
Epi-Retro-Seq			Retro-Seq (Phillips et al.)
Injection_Location	Coordinates (Bregma - AP, ML, DV)	Injection_Condition	Injection_Location	Coordinates (Phillips et al, Sup. Table 3: from bregma, depth from brain surface)	Coordinates (Bregma - AP, ML, DV) (Organized from Sup. Table 3)	Compared to Epi-Retro-Seq	Injection_Condition
PFC (PL & ILA)	1.85, +/-0.5, 3 depths 2 & 2.5 & 3	Iontophoresis (5 mA for 10 min each depth)	prefrontal	2 rostral, 1 lateral, 3.0, 2.5,2.0 deep.	2, +/-1, 3 depths 2.5 & 3 & 3.5 (~0.5 from Bregma to surface)	1 similar injections, 2 more anterior & lateral injections	50–100 nl at each depth
				2 rostral, 1.6 lateral, 3.0,2.4,1.5 deep.	2, +/-1.6, 3 depths 2 & 2.9 & 3.5 (~0.5 from Bregma to surface)
				1.7 rostral, 0.4 lateral, 3.0, 2.4, 1.5 deep.	1.7, +/-0.4, 3 depths 1.5 & 2.4 & 3.0 (~0.5 from Bregma to surface)
MOp	1.5, +/-1.75, 2 depths 1.3 & 1.6	100 nL each depth	motor	0.3 rostral, 1.6 lateral.	0.8, +/-1.6, no DV provided	All 3 injections are more posterior	50–100 nl at each depth
				0.8 rostral, 1.6 lateral.	0.5, +/-1.4, no DV provided
				0.5 rostral, 1.4 lateral.	0.3, +/-1.6, no DV provided
SSp	-0.34, +/-3.0, 2 depths 1.6 & 2.1	100 nL each depth	somatosensory	0.85 caudal, 2.75 lateral, 0.4 deep.	-0.85, +/-2.75, 0.7 (~0.3 from Bregma to surface)	All 3 injections are more posterior & more superficial	50–100 nl at each depth
				1.5 caudal, 2.75 lateral, 0.4 deep.	-1.2, +/-2.25, 0.6 (~0.2 from Bregma to surface)
				1.2 caudal, 2.25 lateral, 0.4 deep.	-1.5, +/-2.75, 0.6 (~0.2 from Bregma to surface)
AUDp	-2.54, +/-4, -2.3	50-70nL each location	auditory	3.5 caudal, 4.5 lateral, 2.25 deep.	-3.16, +/-4.5, 3.3 (~1.3 from Bregma to surface)	1 same AP but deeper injection, 1 more posterior & deeper injection	50–100 nl at each depth
	-3.16, +/-4, -2.5			3.16 caudal, 4.5 lateral, 2.0 deep.	-3.5, +/-4.5, 3.55 (~1.3 from Bregma to surface)
VISp	-3.2 , +/-2.65, 2 depths 1.0 & 1.3	100 nL each depth	visual	2.9 caudal, 2.4 lateral.	-2.9, +/-2.4, no DV provided	1 similar injection, 3 more posterior and/or more medial injections	50–100 nl at each depth
				2.9 caudal, 1.7 lateral.	-2.9, +/-1.7, no DV provided
				3.8 caudal, 3.0 lateral.	-3.8, +/-3.0, no DV provided
				3.8 caudal, 2.0 lateral.	-3.8, +/-2.0, no DV provided
