## Supplementary Table 3 for "Brain-wide Correspondence Between Neuronal Epigenomics and Long-Distance Projections"

### Sheet: Abi1_x000a_Abi2_x000a_Abitram_x000a_Abl2_x000a_Ablim1_x000a_A
Supplementary Table 3. Gene categories for ROC analyses.
Neuropeptide&Receptor	NeurotransmitterReceptor	IonChannel	NeuronProjectionDevelopment	TranscriptionFactor
Adcyap1	Adora1	Ano1	2610042L04Rik	1700009N14Rik
Adcyap1r1	Adora2a	Aqp1	Abi1	1700080O16Rik
Cck	Adora2b	Aqp11	Abi2	1810024B03Rik
Cckar	Adora3	Aqp2	Abitram	2010315B03Rik
Cckbr	Adra1a	Aqp3	Abl2	2310011J03Rik
Cort	Adra1b	Aqp4	Ablim1	2410141K09Rik
Crh	Adra1d	Aqp5	Ache	2610021A01Rik
Crhr1	Adra2a	Aqp6	Acsl4	2610044O15Rik8
Crhr2	Adra2b	Aqp7	Actb	3300002I08Rik
Grp	Adra2c	Aqp8	Actbl2	3830417A13Rik
Grpr	Adrb1	Aqp9	Actg1	4921509C19Rik
Insl6	Adrb2	Asic1	Actl6b	5730507C01Rik
Ndnf	Adrb3	Asic2	Actl9	6720489N17Rik
Nmb	Chrm1	Asic3	Actn1	9030624G23Rik
Nmbr	Chrm2	Cacna1a	Actr3	9130019O22Rik
Npy	Chrm3	Cacna1b	Adam10	9130023H24Rik
Npy1r	Chrm4	Cacna1c	Adarb1	A1cf
Npy2r	Chrm5	Cacna1d	Adcy1	AI987944
Npy5r	Chrna1	Cacna1e	Adcyap1	AU041133
Nts	Chrna10	Cacna1f	Add2	AW146154
Ntsr1	Chrna2	Cacna1g	Adgrb1	AW822073
Ntsr2	Chrna3	Cacna1h	Adgrb3	Abcf2
Oprd1	Chrna4	Cacna1i	Adgrf1	Abl1
Oprk1	Chrna5	Cacna1s	Adgrl2	Acaa1a
Oprl1	Chrna6	Cacna2d1	Adgrl3	Acaa1b
Oprm1	Chrna7	Cacna2d2	Adgrv1	Aco1
Pdyn	Chrna9	Cacna2d3	Adm	Adarb1
Penk	Chrnb1	Cacna2d4	Adora2a	Adnp
Pnoc	Chrnb2	Cacnb1	Afdn	Adnp2
Prok2	Chrnb3	Cacnb2	Afg3l2	Aebp2
Prokr2	Chrnb4	Cacnb3	Ager	Aff4
Pth1r	Chrnd	Cacnb4	Agrn	Agap2
Pthlh	Chrne	Cacng1	Akap5	Aggf1
Rln1	Chrng	Cacng2	Alcam	Agmat
Rxfp1	Cnr1	Cacng3	Alkbh1	Ahctf1
Rxfp2	Cnr2	Cacng4	Alms1	Ahdc1
Rxfp3	Drd1a	Cacng5	Als2	Ahr
Rxfp4	Drd2	Cacng6	Amigo1	Ahrr
Sst	Drd3	Cacng7	Ank3	Aire
Sstr1	Drd4	Cacng8	Ankrd27	Ak6
Sstr2	Drd5	Catsper1	Apbb1	Akr1a1
Sstr3	Gabbr1	Catsper2	Apbb2	Alx1
Sstr4	Gabbr2	Catsper3	Apc	Alx3
Sstr5	Gabra1	Catsper4	Aplp1	Alx4
Tac1	Gabra2	Cftr	Aplp2	Anxa1
Tac2	Gabra3	Chrna1	Apoe	Anxa11
Tacr1	Gabra4	Chrna10	App	Apex1
Tacr2	Gabra5	Chrna2	Appl1	Apex2
Tacr3	Gabra6	Chrna3	Areg	Ar
Trh	Gabrb1	Chrna4	Arf1	Arfgap1
Trhr	Gabrb2	Chrna5	Arf4	Arg1
Trhr2	Gabrb3	Chrna6	Arf6	Arg2
Vip	Gabrd	Chrna7	Arfgef1	Arid3a
Vipr1	Gabre	Chrna9	Arhgap35	Arid3b
Vipr2	Gabrg1	Chrnb1	Arhgap39	Arid3c
	Gabrg2	Chrnb2	Arhgap44	Arid5a
	Gabrg3	Chrnb3	Arhgef25	Arid5b
	Gabrp	Chrnb4	Arhgef28	Arnt
	Gabrq	Chrnd	Arhgef7	Arnt2
	Gabrr1	Chrne	Arid1b	Arntl
	Gabrr2	Chrng	Artn	Arntl2
	Gabrr3	Clca1	Arx	Arx
	Glra1	Clca2	Asic2	Asap3
	Glra2	Clca3	Atcay	Ascc1
	Glra3	Clca4	Atg7	Ascl1
	Glra4	Clca5	Atl1	Ascl2
	Glrb	Clca6	Atoh1	Ash2l
	Gria1	Clcc1	Atoh7	Aspscr1
	Gria2	Clcn1	Atp2b2	Atf1
	Gria3	Clcn2	Atp7a	Atf2
	Gria4	Clcn3	Atp8a2	Atf3
	Grid1	Clcn4	Atxn10	Atf4
	Grid2	Clcn4.2	Atxn2	Atf5
	Grik1	Clcn5	Aurka	Atf6
	Grik2	Clcn6	Auts2	Atf6b
	Grik3	Clcn7	B3gnt2	Atf7
	Grik4	Clcnka	B4galt5	Atoh1
	Grik5	Clcnkb	B4galt6	Atoh7
	Grin1	Clic1	B4gat1	Atoh8
	Grin2a	Clic3	Baiap2	Aven
	Grin2b	Clic4	Bbs1	B230307C23Rik
	Grin2c	Clic5	Bbs4	BC005561
	Grin2d	Clic6	Bcan	BC025920
	Grin3a	Clns1a	Bcl11b	Bach1
	Grin3b	Cnga1	Bcl2	Bach2
	Grina	Cnga2	Bdnf	Bad
	Grm1	Cnga3	Bex1	Banp
	Grm2	Cnga4	Bhlha15	Barhl1
	Grm3	Cngb1	Bhlhe22	Barhl2
	Grm4	Cngb3	Bhlhe23	Barx1
	Grm5	Gabra1	Bicdl1	Barx2
	Grm6	Gabra2	Bloc1s1	Batf
	Grm7	Gabra3	Bloc1s2	Batf3
	Grm8	Gabra4	Bloc1s3	Bax
	Hrh1	Gabra5	Bloc1s4	Bbx
	Hrh2	Gabra6	Bloc1s5	Bcl11a
	Hrh3	Gabrb1	Bloc1s6	Bcl11b
	Hrh4	Gabrb2	Bmp7	Bcl3
	Htr1a	Gabrb3	Bmpr1b	Bcl6
	Htr1b	Gabrd	Boc	Bcl6b
	Htr1d	Gabre	Brsk1	Bclaf1
	Htr1f	Gabrg1	Brsk2	Bdp1
	Htr2a	Gabrg2	Bsg	Bhlha15
	Htr2b	Gabrg3	Bsn	Bhlhe22
	Htr2c	Gabrp	Btbd3	Bhlhe23
	Htr3a	Gabrq	Btg2	Bhlhe40
	Htr3b	Gabrr1	C1qa	Bhlhe41
	Htr4	Gabrr2	C1qb	Bmyc
	Htr5a	Gabrr3	C1qc	Bnc1
	Htr5b	Gja1	C1ql1	Bnc2
	Htr6	Gja10	C1ql2	Boll
	Htr7	Gja3	C1ql3	Borcs8
		Gja4	C3	Bptf
		Gja5	C5ar1	Brca1
		Gja8	C9orf72	Brf1
		Gjb1	Cabp1	Brf2
		Gjb2	Cacna1a	Bsx
		Gjb3	Cacna1f	Canx
		Gjb4	Cacna1s	Carf
		Gjb5	Cacna2d2	Cat
		Gjb6	Cacnb1	Cbfa2t2
		Gjc1	Cacnb2	Cbfb
		Gjc2	Cacnb3	Cbx3
		Gjc3	Cacnb4	Cbx7
		Gjd2	Cacng2	Ccdc25
		Gjd3	Cadm1	Ccn5
		Gjd4	Camk2a	Ccnt2
		Gje1	Camk2b	Cd59a
		Glra1	Camsap1	Cd59b
		Glra2	Camsap2	Cdc5l
		Glra3	Camsap3	Cdk2ap1
		Glra4	Cap2	Cdx1
		Glrb	Casp3	Cdx2
		Gria1	Casp6	Cdx4
		Gria2	Cbln1	Cebpa
		Gria3	Cbln2	Cebpb
		Gria4	Cbln3	Cebpd
		Grid1	Cbln4	Cebpe
		Grid2	Cck	Cebpg
		Grik1	Cckar	Cebpz
		Grik2	Cd24a	Celf4
		Grik3	Cd2ap	Celf5
		Grik4	Cd3e	Celf6
		Grik5	Cd44	Cenpb
		Grin1	Cdc42	Cers2
		Grin2a	Cdh1	Cers3
		Grin2b	Cdh10	Cers4
		Grin2c	Cdh11	Cers5
		Grin2d	Cdh2	Cers6
		Grin3a	Cdh23	Cfl2
		Grin3b	Cdh4	Champ1
		Hcn1	Cdh6	Chd1
		Hcn2	Cdh9	Chd2
		Hcn3	Cdk16	Churc1
		Hcn4	Cdk5	Cic
		Htr3a	Cdk5r1	Ckmt1
		Htr3b	Cdkl3	Clk1
		Hvcn1	Cdnf	Clock
		Itpr1	Cecr2	Cnot3
		Itpr2	Celsr2	Cnot4
		Itpr3	Celsr3	Cnot6
		Kcna1	Cfl1	Cpeb1
		Kcna10	Chat	Cphx1
		Kcna2	Chchd10	Cpsf4
		Kcna3	Chd4	Cptp
		Kcna4	Chl1	Creb1
		Kcna5	Chn1	Creb3
		Kcna6	Chrd	Creb3l1
		Kcna7	Chrdl1	Creb3l2
		Kcnab1	Chrna1	Creb3l4
		Kcnab2	Chrna7	Creb5
		Kcnab3	Chrnb1	Crebl2
		Kcnb1	Chrnb2	Crebzf
		Kcnb2	Cit	Crem
		Kcnc1	Ckap5	Crtc2
		Kcnc2	Clic5	Crx
		Kcnc3	Clmn	Csnk2b
		Kcnc4	Clrn1	Cstf2
		Kcnd1	Clrn2	Ctbp1
		Kcnd2	Clstn3	Ctbp2
		Kcnd3	Clu	Ctcf
		Kcne1	Cnksr2	Ctcfl
		Kcne2	Cnp	Ctnnb1
		Kcne3	Cnr1	Cux1
		Kcne4	Cntn1	Cux2
		Kcnf1	Cntn2	Cxxc1
		Kcng1	Cntn4	Cxxc5
		Kcng2	Cntn5	Cyb5r1
		Kcng3	Cntn6	Cycs
		Kcng4	Cntnap1	D130040H23Rik
		Kcnh1	Cntnap2	Dab2
		Kcnh2	Cobl	Dach1
		Kcnh3	Col25a1	Dazap1
		Kcnh4	Col4a1	Dbp
		Kcnh5	Col4a5	Dbx1
		Kcnh6	Colq	Dbx2
		Kcnh7	Cpne1	Ddit3
		Kcnh8	Cpne6	Ddx20
		Kcnj1	Creb1	Ddx4
		Kcnj10	Crk	Ddx43
		Kcnj11	Crkl	Deaf1
		Kcnj12	Crmp1	Dgcr8
		Kcnj13	Crppa	Dhx36
		Kcnj14	Crtac1	Diablo
		Kcnj15	Csf1r	Dido1
		Kcnj16	Ctbp2	Dis3
		Kcnj2	Cthrc1	Dlx1
		Kcnj3	Ctnna2	Dlx2
		Kcnj4	Ctnnb1	Dlx3
		Kcnj5	Ctnnd2	Dlx4
		Kcnj6	Cttn	Dlx5
		Kcnj8	Cul4b	Dlx6
		Kcnj9	Cx3cr1	Dmap1
		Kcnk1	Cxcl12	Dmbx1
		Kcnk10	Cxcr4	Dmc1
		Kcnk12	Cyfip1	Dmrt1
		Kcnk13	Cyfip2	Dmrt2
		Kcnk15	Dab1	Dmrt3
		Kcnk16	Dab2ip	Dmrta1
		Kcnk18	Dact1	Dmrta2
		Kcnk2	Dag1	Dmrtb1
		Kcnk3	Dbn1	Dmrtc2
		Kcnk4	Dbnl	Dnajc21
		Kcnk5	Dcc	Dnmt1
		Kcnk6	Dcdc2a	Dnmt3a
		Kcnk7	Dclk1	Dnttip1
		Kcnk9	Dctn1	Dpf1
		Kcnma1	Dcx	Dpf2
		Kcnmb1	Ddr1	Dr1
		Kcnmb2	Dgkz	Drap1
		Kcnmb3	Dhfr	Dtl
		Kcnmb4	Diaph1	Dus3l
		Kcnn1	Dicer1	Dusp22
		Kcnn2	Dip2a	Dusp26
		Kcnn3	Dlg1	Duxbl1
		Kcnn4	Dlg2	Duxbl2
		Kcnq1	Dlg3	Duxbl3
		Kcnq2	Dlg4	Duxf3
		Kcnq3	Dlg5	E2f1
		Kcnq4	Dlgap1	E2f2
		Kcnq5	Dlgap3	E2f3
		Kcns1	Dlx5	E2f4
		Kcns2	Dmd	E2f5
		Kcns3	Dnaja3	E2f6
		Kcnt1	Dnm2	E2f7
		Kcnt2	Dnm3	E2f8
		Kcnu1	Dock10	E430018J23Rik
		Kcnv1	Dock7	E4f1
		Kcnv2	Dok7	Ebf1
		Mcoln1	Dpysl2	Ebf2
		Mcoln2	Dpysl4	Ebf3
		Mcoln3	Dpysl5	Ebf4
		Mip	Draxin	Ecsit
		Nalcn	Drd1	Edn1
		Orai1	Drd2	Eef1akmt3
		Orai2	Drgx	Eef1d
		Orai3	Drp2	Egr1
		P2rx1	Dscam	Egr2
		P2rx2	Dscaml1	Egr3
		P2rx3	Dst	Egr4
		P2rx4	Dtnbp1	Ehf
		P2rx5	Dvl1	Eif5a2
		P2rx6	Dynlt1a	Elf1
		P2rx7	Dynlt1b	Elf2
		Panx1	Dynlt1c	Elf3
		Panx2	Dynlt1f	Elf4
		Panx3	Ece1	Elf5
		Piezo1	Edn1	Elk1
		Piezo2	Edn2	Elk3
		Pkd2	Edn3	Elk4
		Pkd2l1	Ednra	Emx1
		Pkd2l2	Efhd1	Emx2
		Ryr1	Efna1	En1
		Ryr2	Efna2	En2
		Ryr3	Efna3	Eno1
		Scn10a	Efna4	Eno1b
		Scn11a	Efna5	Eomes
		Scn1a	Efnb1	Ep300
		Scn1b	Efnb2	Epas1
		Scn2a	Efnb3	Erf
		Scn2a1	Egfr	Erg
		Scn2b	Egr2	Esr1
		Scn3a	Ehd1	Esr2
		Scn3b	Eif2ak4	Esrp1
		Scn4a	Elavl4	Esrp2
		Scn4b	Elfn1	Esrra
		Scn5a	Emb	Esrrb
		Scn7a	Emx1	Esrrg
		Scn8a	Enah	Esx1
		Scn9a	Enpp1	Etfb
		Scnn1a	Epb41l3	Ets1
		Scnn1b	Epha10	Ets2
		Scnn1g	Epha3	Etv1
		Tpcn1	Epha4	Etv2
		Tpcn2	Epha5	Etv3
		Trpa1	Epha6	Etv4
		Trpc1	Epha7	Etv5
		Trpc2	Epha8	Etv6
		Trpc3	Ephb1	Evx1
		Trpc4	Ephb2	Evx2
		Trpc5	Ephb3	Ewsr1
		Trpc6	Ephb6	Exo5
		Trpc7	Erbb2	Exosc3
		Trpm1	Erbb4	Ezh2
		Trpm2	Erc1	Ezr
		Trpm3	Erc2	Faap24
		Trpm4	Ercc6	Fank1
		Trpm5	Etv1	Fbxl19
		Trpm6	Etv4	Ferd3l
		Trpm7	Etv5	Fev
		Trpm8	Evl	Fez1
		Trpv1	Evx1	Fezf1
		Trpv2	Ext1	Fezf2
		Trpv3	Ezr	Fgf15
		Trpv4	F2r	Fhl2
		Trpv5	Farp1	Figla
		Trpv6	Fas	Fiz1
			Fat3	Fli1
			Fat4	Fos
			Fbxo45	Fosb
			Fcgr2b	Fosl1
			Fezf1	Fosl2
			Fezf2	Foxa1
			Fgf13	Foxa2
			Fgf8	Foxa3
			Fgfr1	Foxb1
			Fgfr2	Foxb2
			Fgfr3	Foxc1
			Filip1	Foxc2
			Flna	Foxd1
			Flot1	Foxd2
			Flrt1	Foxd3
			Flrt2	Foxd4
			Flrt3	Foxe1
			Fmr1	Foxe3
			Folr1	Foxf1
			Foxb1	Foxf2
			Foxd1	Foxg1
			Foxg1	Foxh1
			Foxp1	Foxi1
			Frmpd4	Foxi2
			Fry	Foxi3
			Fryl	Foxj1
			Fshr	Foxj2
			Fyn	Foxj3
			Fzd3	Foxk1
			Fzd5	Foxk2
			Fzd9	Foxl1
			Gabra1	Foxl2
			Gabra2	Foxm1
			Gabrb2	Foxn1
			Gabrb3	Foxn2
			Gabrg2	Foxn3
			Galr2	Foxn4
			Gap43	Foxo1
			Gas1	Foxo3
			Gas7	Foxo4
			Gata3	Foxo6
			Gbx1	Foxp1
			Gbx2	Foxp2
			Gdf7	Foxp3
			Gdnf	Foxp4
			Gdpd5	Foxq1
			Get1	Foxr1
			Gfap	Foxr2
			Gfra1	Foxs1
			Gfra3	Frem1
			Ghrl	Fubp1
			Git1	Gabpa
			Gja1	Gabpb1
			Gja10	Gadd45a
			Gli2	Gar1
			Gli3	Gata1
			Glrb	Gata2
			Gnpat	Gata3
			Golga2	Gata4
			Gpc4	Gata5
			Gphn	Gata6
			Gpm6a	Gatad1
			Gpm6b	Gatad2a
			Gpr37	Gbx1
			Gprin1	Gbx2
			Gprin2	Gcm1
			Gprin3	Gcm2
			Grcc10	Gfi1
			Gria1	Gfi1b
			Grid2	Git2
			Grin2a	Gli1
			Grin3a	Gli2
			Grip1	Gli3
			Grm5	Glis1
			Grm7	Glis2
			Grn	Glis3
			Grxcr1	Glyctk
			Grxcr2	Gm10053
			Gsk3b	Gm10130
			Hap1	Gm10324
			Hapln4	Gm10479
			Hdac2	Gm10662
			Hdac6	Gm10668
			Hdgfl3	Gm10770
			Herc1	Gm10778
			Hes1	Gm11007
			Hes5	Gm12166
			Hey1	Gm12184
			Hip1r	Gm12845
			Hmcn2	Gm13212
			Homer1	Gm14147
			Hoxa1	Gm14151
			Hoxa2	Gm14288
			Hprt	Gm14295
			Hsp90aa1	Gm14305
			Hsp90ab1	Gm14308
			Htr1a	Gm14322
			Ift20	Gm14325
			Ift27	Gm14326
			Ift88	Gm14327
			Igf1r	Gm14391
			Igf2bp1	Gm14399
			Igfals	Gm14403
			Igsf21	Gm14406
			Igsf9	Gm14410
			Igsf9b	Gm14412
			Ikbkb	Gm14418
			Il1rap	Gm14419
			Il1rapl1	Gm14434
			Il6	Gm14435
			Ilk	Gm14440
			Impact	Gm14443
			Ina	Gm14444
			Insr	Gm14459
			Iqgap1	Gm15446
			Iqsec1	Gm17655
			Iqsec3	Gm2000
			Isl1	Gm2004
			Isl2	Gm2007
			Ist1	Gm2026
			Itga1	Gm20939
			Itga3	Gm21411
			Itga4	Gm21876
			Itgam	Gm28168
			Itgb1	Gm28360
			Itgb3	Gm28557
			Itpka	Gm3055
			Jade2	Gm32717
			Jak2	Gm32802
			Jun	Gm35315
			Kalrn	Gm3604
			Kdm1a	Gm38394
			Kdr	Gm3854
			Kidins220	Gm4513
			Kif20b	Gm4565
			Kif3a	Gm4567
			Kif5a	Gm45871
			Kif5b	Gm4631
			Kif5c	Gm4724
			Kifbp	Gm4767
			Kirrel3	Gm4881
			Klf7	Gm4922
			Klhl1	Gm4924
			Klk8	Gm49359
			Ky	Gm49527
			L1cam	Gm5157
			Lama1	Gm5294
			Lama2	Gm5751
			Lama3	Gm5890
			Lama5	Gm5891
			Lamb1	Gm6176
			Lamb2	Gm6592
			Lamc1	Gm6710
			Large1	Gm6871
			Lgi1	Gm6882
			Lgi2	Gm6902
			Lgmn	Gm7072
			Lgr4	Gm7145
			Lhfpl4	Gm7168
			Lhfpl5	Gm7356
			Lhx1	Gm9040
			Lhx2	Gm9044
			Lhx3	Gm9045
			Lhx4	Gm9046
			Lifr	Gm9048
			Limk1	Gm9049
			Lingo1	Gm9833
			Llgl1	Gmeb1
			Llph	Gmeb2
			Lmo4	Got1
			Lmtk2	Gpam
			Lmx1a	Gpank1
			Lmx1b	Gpbp1l1
			Lpar3	Gpd1
			Lrfn3	Grhl1
			Lrfn4	Grhl2
			Lrfn5	Grhl3
			Lrp1	Grhpr
			Lrp12	Gsc
			Lrp2	Gsc2
			Lrp4	Gsx1
			Lrp8	Gsx2
			Lrrc4	Gtf2a1
			Lrrc4b	Gtf2a1l
			Lrrc4c	Gtf2a2
			Lrrk2	Gtf2b
			Lrrtm1	Gtf2f1
			Lrrtm2	Gtf2h3
			Lrrtm4	Gtf2i
			Lrtm1	Gtf2ird1
			Lrtm2	Gtf3a
			Lst1	Gtf3c2
			Lyn	Gtf3c5
			Mag	Gtpbp1
			Magi2	Gtpbp6
			Manf	Gzf1
			Map1a	H1fx
			Map1b	H2afy
			Map1s	H2afz
			Map2	Hand1
			Map2k1	Hand2
			Map4	Hbp1
			Map4k4	Hcfc1
			Map6	Hcfc2
			Mapk8	Hcls1
			Mapk8ip2	Hdac1
			Mapk8ip3	Hdac2
			Mapk9	Hdac3
			Mapt	Hdac6
			Mark2	Hdac8
			Matn2	Hdx
			Mcf2	Helt
			Mecp2	Hes1
			Mef2a	Hes2
			Mef2c	Hes5
			Megf8	Hes6
			Megf9	Hes7
			Metrn	Hesx1
			Mgarp	Hey1
			Micall1	Hey2
			Micall2	Heyl
			Mink1	Hhat
			Mir124a-1	Hhex
			Mir124a-2	Hic1
			Mir200a	Hic2
			Mir200b	Hif1a
			Mir200c	Hif3a
			Mir376a	Hinfp
			Mir9-1	Hirip3
			Mir9-2	Hist2h2ab
			Mir9-3	Hivep1
			Mks1	Hivep2
			Mmp2	Hivep3
			Mnx1	Hlcs
			Mpdz	Hlf
			Mpp2	Hltf
			Mrtfa	Hlx
			Mrtfb	Hmbox1
			Mtmr2	Hmg20a
			Mtr	Hmg20b
			Musk	Hmga1
			Mycbp2	Hmga1b
			Myh10	Hmga2
			Myo16	Hmgb1
			Myo3a	Hmgb2
			Myo3b	Hmgb3
			Myo5a	Hmgb4
			Myo5b	Hmgn3
			Myo6	Hmgxb3
			Myo7a	Hmgxb4
			Myo9a	Hmx1
			Myoc	Hmx2
			Myot	Hmx3
			Mypn	Hnf1a
			Nbea	Hnf1b
			Nbl1	Hnf4a
			Ncam1	Hnf4g
			Ncdn	Hnrnpa0
			Nck2	Hnrnpc
			Nckap1	Hnrnph3
			Nckap1l	Hnrnpll
			Ndel1	Hnrnpul1
			Ndn	Homez
			Ndp	Hoxa1
			Nectin1	Hoxa10
			Nedd4	Hoxa11
			Nefh	Hoxa13
			Nefl	Hoxa2
			Negr1	Hoxa3
			Nek3	Hoxa4
			Neo1	Hoxa5
			Neurod1	Hoxa6
			Neurod2	Hoxa7
			Neurod4	Hoxa9
			Neurod6	Hoxb1
			Neurog1	Hoxb13
			Neurog2	Hoxb2
			Neurog3	Hoxb3
			Nexn	Hoxb4
			Nfasc	Hoxb5
			Nfatc4	Hoxb6
			Nfia	Hoxb7
			Nfib	Hoxb8
			Nfix	Hoxb9
			Ngb	Hoxc10
			Ngf	Hoxc11
			Ngfr	Hoxc12
			Nherf1	Hoxc13
			Nin	Hoxc4
			Nkx2-1	Hoxc5
			Nkx2-9	Hoxc6
			Nlgn1	Hoxc8
			Nlgn2	Hoxc9
			Nlgn3	Hoxd1
			Nlgn4l	Hoxd10
			Nog	Hoxd11
			Nos1ap	Hoxd12
			Notch1	Hoxd13
			Notch3	Hoxd3
			Npas4	Hoxd4
			Npr2	Hoxd8
			Nptn	Hoxd9
			Nptx1	Hp1bp3
			Nptxr	Hsf1
			Nr2e1	Hsf2
			Nr4a2	Hsf3
			Nr4a3	Hsf4
			Nrcam	Hsf5
			Nrep	Hsfy2
			Nrg1	Hspa1l
			Nrg3	Hspa5
			Nrn1	Htatip2
			Nrn1l	Id1
			Nrp1	Id2
			Nrp2	Id4
			Nrtn	Ikzf1
			Nrxn1	Ikzf2
			Nrxn2	Ikzf3
			Nrxn3	Ikzf4
			Ntf3	Ikzf5
			Ntf5	Il21
			Ntn1	Il24
			Ntn3	Ilf2
			Ntng1	Ilf3
			Ntng2	Ing3
			Ntrk1	Ing4
			Ntrk3	Insm1
			Numb	Insm2
			Numbl	Irf1
			Nyap1	Irf2
			Nyap2	Irf3
			Olig1	Irf4
			Olig2	Irf5
			Olig3	Irf6
			Omg	Irf7
			Ophn1	Irf8
			Or10a4	Irf9
			Or8a1b	Irx1
			Otx2	Irx2
			P2rx2	Irx3
			Pacsin1	Irx4
			Pafah1b1	Irx5
			Pak1	Irx6
			Pak2	Isl1
			Pak3	Isl2
			Pak4	Isx
			Pak6	Ivd
			Palld	Jazf1
			Palm	Jdp2
			Pax6	Jun
			Pcdh15	Junb
			Pcdh17	Jund
			Pcdhb16	Kat2a
			Pcdhgc3	Kat7
			Pcdhgc4	Kcnip1
			Pcdhgc5	Kdm2a
			Pclo	Kdm2b
			Pdgfb	Kdm4a
			Pdzd7	Kdm4b
			Pdzrn3	Kdm4c
			Pfn1	Kdm4d
			Pfn2	Kdm5a
			Pgrmc1	Kdm5b
			Phactr1	Kdm5d
			Phgdh	Kdm7a
			Phox2b	Khdc4
			Picalm	Kif22
			Pick1	Klf1
			Pin1	Klf10
			Pip5k1c	Klf11
			Pitpna	Klf12
			Pjvk	Klf13
			Pla2g10	Klf14
			Pld2	Klf15
			Plp1	Klf16
			Plppr4	Klf17
			Pls1	Klf2
			Pls3	Klf3
			Plxna1	Klf4
			Plxna2	Klf5
			Plxna3	Klf6
			Plxna4	Klf7
			Plxnb1	Klf8
			Plxnb2	Klf9
			Plxnb3	Klrg1
			Plxnc1	Kmt2a
			Plxnd1	Kmt2b
			Pmp22	Larp1
			Postn	Larp4
			Pou4f1	Las1l
			Pou4f2	Lbx1
			Pou4f3	Lbx2
			Ppfia1	Lcor
			Ppfia2	Lcorl
			Ppfia3	Ldb1
			Ppfia4	Lef1
			Ppfibp1	Lhx1
			Ppfibp2	Lhx2
			Ppp1r9a	Lhx3
			Ppp1r9b	Lhx4
			Ppp3ca	Lhx5
			Pqbp1	Lhx6
			Prdm12	Lhx8
			Prdm8	Lhx9
			Prex2	Lin28a
			Prickle1	Lin28b
			Prickle2	Lmo2
			Prkca	Lmx1a
			Prkcz	Lmx1b
			Prkg1	Lrrfip1
			Prmt1	Lsm6
			Prmt3	Ltf
			Prrt1	Luzp1
			Prtg	Luzp2
			Psd	Lyl1
			Psen1	Maf
			Ptch1	Mafa
			Pten	Mafb
			Ptk2	Maff
			Ptk2b	Mafg
			Ptn	Mafk
			Ptpn11	Magea1
			Ptprd	Magea10
			Ptprf	Magea2
			Ptprk	Magea3
			Ptprm	Magea4
			Ptpro	Magea5
			Ptprs	Magea6
			Ptprz1	Magea8
			Rab10	Magoh
			Rab11a	Map4k2
			Rab13	Mapk1
			Rab29	Max
			Rab35	Maz
			Rab39b	Mbd1
			Rab3a	Mbd2
			Rab8a	Mbd4
			Rac1	Mbnl2
			Rac3	Mbtps2
			Rap1b	Mctp2
			Rapgef2	Mdm2
			Raph1	Mecom
			Rapsn	Mecp2
			Rasgrf1	Med30
			Rb1	Mef2a
			Rbfox2	Mef2b
			Reln	Mef2c
			Rer1	Mef2d
			Rere	Meis1
			Rest	Meis2
			Rgma	Meis3
			Rimbp2	Meox1
			Rims1	Meox2
			Rims2	Mesp1
			Ripor2	Mesp2
			Rnd2	Mettl14
			Rnf165	Mettl3
			Rnf6	Mex3c
			Robo1	Mga
			Robo2	Mief1
			Robo3	Mios
			Rock1	Mitf
			Rock2	Mixl1
			Rph3a	Mkx
			Rpl24	Mllt10
			Rtn4	Mlx
			Rtn4r	Mlxip
			Rtn4rl1	Mlxipl
			Rtn4rl2	Mnt
			Runx3	Mnx1
			Ryk	Morn1
			S100b	Mrpl1
			Samd14	Mrpl2
			Scarf1	Mrps25
			Scn11a	Msantd3
			Scn1b	Msc
			Scrib	Msgn1
			Sdc2	Msi1
			Sdc4	Msi2
			Sdcbp	Msra
			Sdf4	Msrb3
			Sdk2	Msx1
			Sec24b	Msx2
			Sema3a	Msx3
			Sema3b	Mta3
			Sema3c	Mterf1a
			Sema3d	Mterf1b
			Sema3e	Mtf1
			Sema3f	Mtf2
			Sema3g	Mthfd1
			Sema4a	Mxd1
			Sema4b	Mxd3
			Sema4c	Mxd4
			Sema4d	Mxi1
			Sema4f	Myb
			Sema4g	Mybl1
			Sema5a	Mybl2
			Sema5b	Myc
			Sema6a	Mycl
			Sema6b	Mycn
			Sema6c	Mycs
			Sema6d	Myef2
			Sema7a	Myf5
			Septin2	Myf6
			Septin7	Mylk
			Sez6	Mynn
			Sez6l	Myod1
			Sez6l2	Myog
			Sgk1	Mypop
			Sh3gl2	Myrf
			Shank1	Mzf1
			Shank2	Nags
			Shank3	Nanog
			Shc1	Nanos1
			Shh	Nap1l1
			Shisa7	Ncald
			Shtn1	Ncbp2
			Sipa1l1	Ncoa1
			Slc11a2	Ncoa2
			Slc12a5	Ncoa3
			Slc1a1	Ncor1
			Slc25a46	Ncor2
			Slc6a1	Nelfa
			Slc8a2	Nelfb
			Slc8a3	Nelfe
			Slc9a6	Neurod1
			Slit1	Neurod2
			Slit2	Neurog1
			Slit3	Neurog2
			Slitrk1	Neurog3
			Slitrk2	Nf1
			Slitrk3	Nfat5
			Slitrk4	Nfatc1
			Slitrk5	Nfatc2
			Slitrk6	Nfatc3
			Smad4	Nfatc4
			Smn1	Nfe2
			Smo	Nfe2l1
			Snap91	Nfe2l2
			Snapin	Nfe2l3
			Snca	Nfia
			Sncb	Nfib
			Sncg	Nfic
			Snta1	Nfil3
			Snx1	Nfix
			Sod1	Nfkb1
			Sort1	Nfkb2
			Spacdr	Nfx1
			Spag6	Nfxl1
			Spag6l	Nfya
			Sparcl1	Nfyb
			Spart	Nfyc
			Spg11	Nhlh1
			Spire1	Nhlh2
			Spry3	Nkx1-1
			Sptb	Nkx1-2
			Sptbn2	Nkx2-1
			Sptbn4	Nkx2-2
			Srcin1	Nkx2-3
			Srf	Nkx2-4
			Srgap2	Nkx2-5
			Ss18l1	Nkx2-6
			Ssna1	Nkx2-9
			St8sia2	Nkx3-1
			Stau1	Nkx3-2
			Stk11	Nkx6-1
			Stk25	Nkx6-2
			Stk38	Nkx6-3
			Stk38l	Nme1
			Stmn1	Nmi
			Stmn2	Nmral1
			Stmn3	Nnt
			Stmn4	Nobox
			Stmnd1	Noc2l
			Strc	Nono
			Strn	Noto
			Stx3	Npas2
			Stxbp1	Npas4
			Stxbp5	Npdc1
			Sult4a1	Nr0b1
			Svbp	Nr1d1
			Sybu	Nr1d2
			Syn1	Nr1h2
			Syngap1	Nr1h3
			Synpo	Nr1h4
			Szt2	Nr1h5
			Tanc1	Nr1i2
			Taok2	Nr1i3
			Taok3	Nr2c1
			Tbc1d23	Nr2c2
			Tbc1d24	Nr2e1
			Tbce	Nr2e3
			Tctn1	Nr2f1
			Tenm2	Nr2f2
			Tet1	Nr2f6
			Tfap4	Nr3c1
			Tgfb2	Nr3c2
			Thbs4	Nr4a1
			Tiam1	Nr4a2
			Tmem106b	Nr4a3
			Tmem108	Nr5a1
			Tmem30a	Nr5a2
			Tnc	Nr6a1
			Tnfrsf21	Nrf1
			Tnik	Nrl
			Tnn	Nuak1
			Tnr	Nuak2
			Tnxb	Nucb1
			Top2b	Nup107
			Tor1a	Nup133
			Tpbg	Nxph3
			Tprn	Obox1
			Trak1	Obox2
			Trak2	Obox3
			Trappc4	Obox5
			Trem2	Obox6
			Trim32	Odc1
			Trim46	Olig1
			Trio	Olig2
			Triobp	Olig3
			Trip11	Onecut1
			Tsc1	Onecut2
			Tshr	Onecut3
			Tsku	Osr1
			Tspan2	Osr2
			Ttc8	Otp
			Tuba1a	Otud4
			Tubb3	Otx1
			Tulp1	Otx2
			Tunar	Ovol1
			Uba6	Ovol2
			Ubb	Ovol3
			Ube4b	P4hb
			Uchl1	Parp1
			Ucn	Patz1
			Ugt8a	Pax1
			Uhmk1	Pax2
			Ulk1	Pax3
			Ulk2	Pax4
			Unc13a	Pax5
			Unc13b	Pax6
			Unc13c	Pax7
			Unc5a	Pax8
			Unc5b	Pax9
			Unc5c	Paxip1
			Unc5d	Pbx1
			Upf3b	Pbx2
			Ush1c	Pbx3
			Ush1g	Pbx4
			Usp21	Pck2
			Usp33	Pdcd11
			Usp9x	Pde6h
			Vangl2	Pdlim5
			Vapa	Pds5a
			Vash2	Pdx1
			Vasp	Peg3
			Vax1	Pgam2
			Vax2	Pgr
			Vcl	Phf1
			Vegfa	Phf2
			Vim	Phf20
			Vldlr	Phf21a
			Vps54	Phf8
			Wasf1	Phlda2
			Wasf2	Phox2a
			Wasf3	Phox2b
			Wasl	Phtf1
			Wdr47	Pick1
			Wdr5	Pik3c3
			Wee1	Pir
			Whrn	Pitx1
			Wnt3	Pitx2
			Wnt3a	Pitx3
			Wnt5a	Pkm
			Wnt7a	Pknox1
			Wnt7b	Pknox2
			Xlr4a	Plag1
			Xlr4b	Plagl1
			Zdhhc12	Plagl2
			Zdhhc17	Plg
			Zdhhc2	Pml
			Zeb2	Pold2
			Zfp212	Pole3
			Zfp335	Pole4
			Zfp365	Poli
			Zfyve27	Polr3a
			Zic2	Polr3g
			Zpr1	Pou1f1
			Zswim6	Pou2af1
				Pou2f1
				Pou2f2
				Pou2f3
				Pou3f1
				Pou3f2
				Pou3f3
				Pou3f4
				Pou4f1
				Pou4f2
				Pou4f3
				Pou5f1
				Pou6f1
				Pou6f2
				Ppara
				Ppard
				Pparg
				Ppargc1a
				Ppp1r10
				Ppp2r3d
				Ppp5c
				Pqbp1
				Prdm1
				Prdm10
				Prdm11
				Prdm12
				Prdm13
				Prdm14
				Prdm15
				Prdm16
				Prdm4
				Prdm5
				Prdm6
				Prdm9
				Prdx5
				Prkaa1
				Prkaa2
				Prnp
				Prop1
				Prox1
				Prox2
				Prrx1
				Prrx2
				Prrxl1
				Psma6
				Psmc2
				Psmd12
				Ptcd1
				Ptf1a
				Pum3
				Pura
				Purg
				R3hdm2
				Rab14
				Rab18
				Rab2a
				Rab7
				Rad21
				Ran
				Rara
				Rarb
				Rarg
				Rax
				Rb1
				Rbak
				Rbbp5
				Rbbp9
				Rbfox2
				Rbm17
				Rbm22
				Rbm3
				Rbm42
				Rbm7
				Rbm8a2
				Rbms1
				Rbpj
				Rbpjl
				Rcor1
				Rel
				Rela
				Relb
				Rest
				Rex2
				Rfc2
				Rfc3
				Rfx1
				Rfx2
				Rfx3
				Rfx4
				Rfx5
				Rfx6
				Rfx7
				Rfx8
				Rfxank
				Rfxap
				Rhox10
				Rhox11
				Rhox12
				Rhox13
				Rhox4e
				Rhox6
				Rlf
				Rnaseh2c
				Rnf114
				Rnf138
				Ro60
				Rora
				Rorb
				Rorc
				Rpl35
				Rpl6
				Rpp25
				Rps10
				Rps4x
				Rps6ka5
				Rreb1
				Rsl1
				Rslcan18
				Rtl8a
				Rtl8b
				Rtl8c
				Rufy3
				Runx1
				Runx2
				Runx3
				Ruvbl1
				Rxra
				Rxrb
				Rxrg
				Sall1
				Sall2
				Sall3
				Sall4
				Sap30
				Satb1
				Satb2
				Scmh1
				Scrt1
				Scrt2
				Scx
				Sebox
				Sema4a
				Setbp1
				Setdb1
				Sf1
				Sf3b1
				Sfpq
				Sft2d1
				Shox2
				Sim1
				Sim2
				Sin3a
				Sirt6
				Six1
				Six2
				Six3
				Six4
				Six5
				Six6
				Ski
				Skor1
				Skor2
				Slc18a1
				Smad1
				Smad2
				Smad3
				Smad4
				Smad5
				Smad6
				Smad7
				Smad9
				Smap2
				Smarca1
				Smarca4
				Smarca5
				Smarcb1
				Smarcc1
				Smarcc2
				Smc3
				Smok2a
				Smok2b
				Smok3a
				Smok3b
				Smok3c
				Smpx
				Smug1
				Snai1
				Snai2
				Snai3
				Snapc4
				Snapc5
				Snd1
				Snrnp70
				Snrpb2
				Socs4
				Sod1
				Sohlh2
				Sox1
				Sox10
				Sox11
				Sox12
				Sox13
				Sox14
				Sox15
				Sox17
				Sox18
				Sox2
				Sox21
				Sox3
				Sox30
				Sox4
				Sox5
				Sox6
				Sox7
				Sox8
				Sox9
				Sp1
				Sp100
				Sp110
				Sp2
				Sp3
				Sp4
				Sp5
				Sp6
				Sp7
				Sp8
				Sp9
				Spag7
				Spats2
				Spdef
				Spi1
				Spib
				Spic
				Spr
				Spz1
				Srbd1
				Srebf1
				Srebf2
				Srf
				Srp9
				Srrm3
				Sry
				Ssbp3
				Ssrp1
				Ssx9
				Ssxa1
				Ssxb1
				Ssxb10
				Ssxb2
				Ssxb3
				Ssxb5
				Ssxb6
				Ssxb8
				Ssxb9
				Stat1
				Stat2
				Stat3
				Stat4
				Stat5a
				Stat5b
				Stat6
				Stau2
				Stub1
				Suclg1
				Supt20
				Suz12
				T
				Taf1
				Taf1a
				Taf6
				Taf7
				Taf9
				Tagln2
				Tal1
				Tal2
				Tbl1xr1
				Tbp
				Tbpl1
				Tbpl2
				Tbr1
				Tbx1
				Tbx10
				Tbx15
				Tbx18
				Tbx19
				Tbx2
				Tbx20
				Tbx21
				Tbx22
				Tbx3
				Tbx4
				Tbx5
				Tbx6
				Tceal3
				Tceal5
				Tceal6
				Tcf12
				Tcf15
				Tcf21
				Tcf23
				Tcf24
				Tcf3
				Tcf4
				Tcf7
				Tcf7l1
				Tcf7l2
				Tcfl5
				Tead1
				Tead2
				Tead3
				Tead4
				Tef
				Terf1
				Terf2
				Tet1
				Tfam
				Tfap2a
				Tfap2b
				Tfap2c
				Tfap2d
				Tfap2e
				Tfap4
				Tfcp2
				Tfcp2l1
				Tfdp1
				Tfdp2
				Tfe3
				Tfeb
				Tfec
				Tff3
				Tgif1
				Tgif2
				Tgif2lx1
				Tgif2lx2
				Thap1
				Thap11
				Thap12
				Thoc2
				Thra
				Thrb
				Tia1
				Timeless
				Timm44
				Timm8a1
				Timm8a2
				Tlx1
				Tlx2
				Tlx3
				Tmem33
				Tob2
				Topors
				Tpi1
				Tppp
				Traf4
				Trerf1
				Trim21
				Trim24
				Trim28
				Trim33
				Trim66
				Trim69
				Trip10
				Trmo
				Trmt1
				Trp53
				Trp63
				Trp73
				Trps1
				Tsc22d4
				Tsn
				Tsnax
				Tulp1
				Twist1
				Twist2
				U2af1
				Ube2k
				Ube2v1
				Ubp1
				Ubtf
				Ubxn1
				Ugp2
				Uncx
				Uqcrb
				Usf1
				Usf2
				Usp39
				Utp18
				Vamp3
				Vax1
				Vax2
				Vdr
				Vezf1
				Vps4b
				Vps72
				Vsx1
				Vsx2
				Wdr83
				Wrnip1
				Wt1
				Xbp1
				Xpa
				Xrcc1
				Xrcc4
				Ybx1
				Yeats4
				Yod1
				Ywhae
				Ywhaz
				Yy1
				Yy2
				Zbed6
				Zbtb1
				Zbtb10
				Zbtb11
				Zbtb12
				Zbtb14
				Zbtb16
				Zbtb17
				Zbtb18
				Zbtb2
				Zbtb20
				Zbtb21
				Zbtb22
				Zbtb24
				Zbtb25
				Zbtb26
				Zbtb3
				Zbtb32
				Zbtb33
				Zbtb34
				Zbtb37
				Zbtb38
				Zbtb39
				Zbtb4
				Zbtb40
				Zbtb41
				Zbtb42
				Zbtb43
				Zbtb44
				Zbtb45
				Zbtb46
				Zbtb48
				Zbtb49
				Zbtb5
				Zbtb6
				Zbtb7a
				Zbtb7b
				Zbtb7c
				Zbtb8a
				Zbtb8b
				Zc3h11a
				Zc3h7a
				Zcchc14
				Zcchc17
				Zdhhc15
				Zdhhc24
				Zdhhc5
				Zeb1
				Zeb2
				Zfhx2
				Zfhx3
				Zfp1
				Zfp101
				Zfp105
				Zfp108
				Zfp109
				Zfp11
				Zfp110
				Zfp111
				Zfp112
				Zfp113
				Zfp114
				Zfp119a
				Zfp119b
				Zfp12
				Zfp120
				Zfp128
				Zfp13
				Zfp131
				Zfp14
				Zfp142
				Zfp143
				Zfp146
				Zfp148
				Zfp160
				Zfp169
				Zfp174
				Zfp180
				Zfp182
				Zfp184
				Zfp189
				Zfp2
				Zfp202
				Zfp207
				Zfp212
				Zfp213
				Zfp217
				Zfp219
				Zfp235
				Zfp236
				Zfp239
				Zfp24
				Zfp248
				Zfp251
				Zfp260
				Zfp263
				Zfp266
				Zfp267
				Zfp27
				Zfp273
				Zfp275
				Zfp276
				Zfp28
				Zfp280b
				Zfp280d
				Zfp281
				Zfp282
				Zfp286
				Zfp287
				Zfp296
				Zfp3
				Zfp30
				Zfp300
				Zfp316
				Zfp317
				Zfp319
				Zfp322a
				Zfp324
				Zfp326
				Zfp329
				Zfp334
				Zfp335
				Zfp341
				Zfp35
				Zfp352
				Zfp354a
				Zfp354b
				Zfp354c
				Zfp358
				Zfp362
				Zfp366
				Zfp367
				Zfp369
				Zfp37
				Zfp382
				Zfp383
				Zfp384
				Zfp385a
				Zfp386
				Zfp39
				Zfp397
				Zfp398
				Zfp407
				Zfp408
				Zfp41
				Zfp410
				Zfp414
				Zfp42
				Zfp420
				Zfp422
				Zfp423
				Zfp426
				Zfp429
				Zfp433
				Zfp438
				Zfp442
				Zfp444
				Zfp445
				Zfp449
				Zfp451
				Zfp454
				Zfp455
				Zfp456
				Zfp457
				Zfp458
				Zfp459
				Zfp46
				Zfp462
				Zfp467
				Zfp472
				Zfp493
				Zfp503
				Zfp507
				Zfp511
				Zfp512
				Zfp513
				Zfp516
				Zfp518a
				Zfp521
				Zfp523
				Zfp524
				Zfp526
				Zfp532
				Zfp534
				Zfp536
				Zfp54
				Zfp541
				Zfp551
				Zfp553
				Zfp558
				Zfp560
				Zfp563
				Zfp566
				Zfp568
				Zfp57
				Zfp574
				Zfp575
				Zfp579
				Zfp58
				Zfp580
				Zfp583
				Zfp59
				Zfp592
				Zfp595
				Zfp597
				Zfp598
				Zfp60
				Zfp605
				Zfp606
				Zfp607a
				Zfp607b
				Zfp61
				Zfp612
				Zfp617
				Zfp62
				Zfp622
				Zfp623
				Zfp626
				Zfp628
				Zfp629
				Zfp637
				Zfp639
				Zfp64
				Zfp641
				Zfp644
				Zfp646
				Zfp647
				Zfp648
				Zfp65
				Zfp651
				Zfp652
				Zfp653
				Zfp654
				Zfp655
				Zfp661
				Zfp664
				Zfp667
				Zfp668
				Zfp672
				Zfp683
				Zfp687
				Zfp688
				Zfp689
				Zfp69
				Zfp691
				Zfp692
				Zfp697
				Zfp7
				Zfp704
				Zfp706
				Zfp707
				Zfp708
				Zfp709
				Zfp710
				Zfp711
				Zfp712
				Zfp719
				Zfp72
				Zfp729a
				Zfp729b
				Zfp738
				Zfp74
				Zfp740
				Zfp746
				Zfp747
				Zfp748
				Zfp759
				Zfp760
				Zfp763
				Zfp764
				Zfp768
				Zfp770
				Zfp771
				Zfp775
				Zfp777
				Zfp78
				Zfp780b
				Zfp781
				Zfp784
				Zfp786
				Zfp787
				Zfp790
				Zfp791
				Zfp799
				Zfp800
				Zfp809
				Zfp81
				Zfp811
				Zfp819
				Zfp82
				Zfp820
				Zfp821
				Zfp825
				Zfp830
				Zfp831
				Zfp84
				Zfp846
				Zfp85
				Zfp850
				Zfp853
				Zfp866
				Zfp867
				Zfp868
				Zfp869
				Zfp87
				Zfp870
				Zfp871
				Zfp872
				Zfp874a
				Zfp874b
				Zfp879
				Zfp882
				Zfp9
				Zfp90
				Zfp91
				Zfp92
				Zfp93
				Zfp930
				Zfp931
				Zfp932
				Zfp933
				Zfp937
				Zfp938
				Zfp94
				Zfp941
				Zfp942
				Zfp943
				Zfp944
				Zfp945
				Zfp946
				Zfp947
				Zfp949
				Zfp950
				Zfp951
				Zfp952
				Zfp955a
				Zfp955b
				Zfp958
				Zfp959
				Zfp960
				Zfp961
				Zfp963
				Zfp964
				Zfp965
				Zfp966
				Zfp967
				Zfp968
				Zfp969
				Zfp97
				Zfp970
				Zfp971
				Zfp973
				Zfp974
				Zfp975
				Zfp976
				Zfp978
				Zfp979
				Zfp980
				Zfp981
				Zfp984
				Zfp985
				Zfp986
				Zfp987
				Zfp988
				Zfp989
				Zfp990
				Zfp991
				Zfp992
				Zfp993
				Zfp994
				Zfp995
				Zfpm1
				Zfx
				Zfy1
				Zfy2
				Zgpat
				Zhx1
				Zhx2
				Zhx3
				Zic1
				Zic2
				Zic3
				Zic4
				Zic5
				Zik1
				Zkscan1
				Zkscan14
				Zkscan16
				Zkscan17
				Zkscan2
				Zkscan3
				Zkscan4
				Zkscan5
				Zkscan6
				Zkscan7
				Zkscan8
				Zmat2
				Zmat4
				Zmiz1
				Zrsr1
				Zscan10
				Zscan12
				Zscan18
				Zscan2
				Zscan20
				Zscan21
				Zscan22
				Zscan25
				Zscan26
				Zscan29
				Zscan4-ps1
				Zscan4-ps2
				Zscan4-ps3
				Zscan4b
				Zscan4c
				Zscan4d
				Zscan4e
				Zscan4f
				Zscan5b
				Zswim1
				Zxdb
				Zxdc
				Zzz3
